# Decoupling of mRNA and protein expression in aging brains reveals the age-dependent adaptation of specific gene subsets

**DOI:** 10.1101/2022.10.02.509373

**Authors:** Ines Khatir, Marie A. Brunet, Anna Meller, Florent Amiot, Tushar Patel, Xavier Lapointe, Jessica Avila Lopez, Noe Guilloy, Anne Castonguay, Mohammed Amir Husain, Joannie St-Germain, François-Michel Boisvert, Mélanie Plourde, Xavier Roucou, Benoit Laurent

**Affiliations:** Research Center on Aging, Centre Intégré Universitaire de Santé et Services Sociaux de l’Estrie-Centre Hospitalier Universitaire de Sherbrooke, Sherbrooke, QC, Canada.; Department of Biochemistry and Functional Genomics, Faculty of Medicine and Health Sciences, Université de Sherbrooke, Sherbrooke, QC, Canada.; Department of Pediatrics, Medical Genetics Service, Université de Sherbrooke, Sherbrooke, QC, Canada.; Centre de Recherche du Centre Hospitalier Universitaire de Sherbrooke (CRCHUS), Sherbrooke, QC, Canada.; Department of Immunology and Cell Biology, Faculty of Medicine and Health Sciences, Université de Sherbrooke, Québec, QC, Canada.; Department of Medicine, Faculty of Medicine and Health Sciences, Université de Sherbrooke, Sherbrooke, QC, Canada.; Quebec Network for Research on Protein Function, Structure, and Engineering, PROTEO, Quebec, Canada

## Abstract

During aging, changes in gene expression are associated with decline in physical and cognitive abilities. Here, we investigated the connection between changes of mRNA and protein expression in the brain by comparing the transcriptome and proteome of the mouse cortex during aging. Our transcriptomic analysis revealed that aging mainly triggers gene activation in the cortex. We showed that increase of mRNA expression correlates with protein expression, specifically in the anterior cingulate cortex where we also observed an increase of cortical thickness during aging. Genes exhibiting an aging-dependent increase of mRNA and protein levels are involved in sensory perception and immune functions. Our proteomic analysis also identified changes in protein abundance in the aging cortex and highlighted a subset of proteins that were differentially enriched but exhibited stable mRNA levels during aging, implying the contribution of aging-related post transcriptional and post-translational mechanisms. These specific genes were associated with general biological processes such as translation, ribosome assembly and protein degradation, but also important brain functions related to neuroplasticity. By decoupling mRNA and protein expression, we have thus characterized distinct subsets of genes that differentially adjust to cellular aging in the cerebral cortex.
