## Supplemental figure 2 for "Decoupling of mRNA and protein expression in aging brains reveals the age-dependent adaptation of specific gene subsets"

### Sheet: Feuil1
Gene_name	Cx-6_1	Cx-6_2	Cx-6_3	Cx-24_1	Cx-24_2	Cx-24_3	rank			Rank	Count	Proportion (%)
1520401A03Rik	-1.65592	-3.09179	-2.05456	-0.134164	-0.696385	-0.558907	28002			top 100	8	1.87354
1700011B04Rik	-3.43635	-3.49384	-3.46883	-1.29716	-1.62583	-1.90817	42426			100 - 20 000	74	17.3302
1700061I17Rik	-3.43635	-3.49384	-4.05318	-1.83209	-1.76262	-1.75688	36075			> 20 000	345	80.7963
1700122C19Rik	-3.43635	-2.51993	-2.46945	-0.534122	-0.918147	-0.994012	40216
2310043P16Rik	-3.00564	-1.94377	-1.73273	-0.408105	-0.840376	-0.558907	30038
4930432E11Rik	-2.40518	-1.94377	-2.05456	-0.348997	-0.090004	-0.911761	42711
4933440M02Rik	-3.00564	-4.05318	-3.0541	-1.08939	-1.00035	-1.61997	40632
5930435M05Rik	-3.43635	-4.05318	-3.46883	-1.29716	-1.38594	-1.90817	41288
9430018G01Rik	-3.43635	-3.49384	-4.05318	-1.29716	-1.38594	-2.26869	40832
A130071D04Rik	-1.98245	-2.11149	-2.24714	-0.0851066	-0.766585	-0.558907	32667
A530053G22Rik	-3.43635	-3.49384	-2.46945	-0.90781	-0.282294	-0.911761	32613
AA414992	-0.882854	-1.94377	-1.14789	1.05473	0.552957	0.697251	13532
Aadacl2	-3.43635	-4.05318	-4.05318	-2.00381	-1.1803	-2.26869	25891
Acrv1	-4.05318	-4.05318	-3.46883	-1.41347	-1.76262	-2.0772	41874
Adam28	-2.67439	-2.51993	-1.73273	0.0527858	-0.0456852	-0.497624	38511
Adam7	-2.67439	-3.09179	-2.73236	-0.601515	-1.1803	-0.911761	34057
Adamts12	-1.98245	-1.31266	-1.3543	0.737779	0.581495	0.125918	33034
Adgrg5	-4.05318	-4.05318	-4.05318	-1.83209	-1.38594	-2.26869	38936
Aknad1	-2.40518	-2.3013	-1.88469	0.501282	-0.282294	-0.760118	29808
Akr1d1	-4.05318	-3.49384	-3.0541	-1.18954	-1.62583	-1.90817	34983
Angpt4	-4.05318	-3.09179	-3.0541	-0.67221	-0.445452	-2.48955	23452
Ankrd36	-4.05318	-3.49384	-3.46883	-1.29716	-0.766585	-1.90817	39194
Atf7ip2	-2.17838	-3.09179	-3.46883	-1.41347	-0.918147	-0.911761	39645
Atp1a4	-3.00564	-1.94377	-2.73236	-0.601515	-0.565469	-1.17408	30800
Atp6v1b1	-2.67439	-3.49384	-4.05318	-1.08939	-1.38594	-1.61997	40610
AU018091	-3.43635	-3.09179	-4.05318	-1.29716	-1.76262	-1.2733	39721
B230217J21Rik	-0.382226	-0.539809	-0.354443	0.817343	0.766862	0.938077	18893
Bglap3	-1.98245	-2.11149	-2.46945	-0.534122	0.49413	-0.689883	18446
C030015E24Rik	1.88429	2.27888	2.10487	3.1151	2.91904	3.20954	4643
C2cd6	-2.17838	-1.21388	-2.05456	0.00827018	0.0390659	-0.622909	35287
C4b	1.9092	2.95128	2.7329	3.9457	4.08506	3.2503	10059
C920009B18Rik	-3.00564	-2.77771	-2.24714	-0.601515	-0.766585	-1.2733	41005
Calm2	12.1591	11.945	11.9126	11.789	11.7804	11.6874	5
Casp1	1.34187	1.52834	1.61744	2.65549	2.68923	2.44644	11547
Ccdc178	-2.40518	-3.09179	-3.46883	-0.995746	-0.918147	-1.37986	35781
Ccdc7a	-2.17838	-2.3013	-2.46945	-0.292216	-0.445452	-1.17408	37191
Ccl8	-2.67439	-2.3013	-1.73273	2.89438	1.05838	-2.26869	3862
Ccr4	-4.05318	-4.05318	-3.0541	-1.08939	-1.1803	-2.0772	34754
Cd19	-3.43635	-2.77771	-2.46945	-0.534122	-0.445452	-1.49493	27175
Cd207	-4.05318	-4.05318	-3.46883	-1.41347	-1.5009	-2.48955	27995
Cd244a	-3.43635	-2.77771	-3.0541	-0.746549	-0.918147	-1.2733	37942
Clec4e	-2.40518	-2.51993	-1.88469	-0.67221	-0.504213	-0.994012	34963
Cnga1	-2.17838	-3.49384	-3.46883	-0.408105	-0.840376	-1.17408	37999
Cnpy1	-2.67439	-3.49384	-4.05318	-1.08939	-0.840376	-1.17408	42017
Col7a1	-1.16526	-0.801509	-2.05456	0.366702	0.0796447	0.342485	36463
Crocc2	-2.67439	-3.49384	-2.46945	-1.29716	-0.565469	-1.17408	41785
Csn1s1	-2.67439	-2.3013	-3.0541	-1.18954	-0.388991	-0.689883	37427
Ctcfl	-1.51675	-2.11149	-2.46945	-0.348997	-0.231766	-0.911761	25559
Cx3cl1	9.96101	9.99028	10.0193	9.48356	9.35013	9.36186	124
Cxcl13	-3.00564	-4.05318	-3.0541	-0.134164	-0.445452	-2.48955	16258
Cyp26b1	3.28771	2.55582	2.75235	0.137897	1.72839	1.39117	12284
Cyp2b10	-3.43635	-3.49384	-4.05318	-2.42425	-1.1803	-1.17408	29554
Cyp2e1	-0.323028	0.331624	0.404491	1.51866	1.76618	1.82214	12483
Cyp3a11	-2.40518	-3.49384	-3.46883	-0.408105	-0.696385	-1.37986	34312
D130009I18Rik	-2.40518	-2.11149	-4.05318	-0.348997	-0.840376	-1.17408	39752
D130079A08Rik	-2.40518	-3.09179	-3.0541	-0.348997	-0.629443	-0.833948	39181
D730002M21Rik	-4.05318	-4.05318	-4.05318	-1.53998	-1.62583	-2.48955	38649
Dcdc5	-2.40518	-1.79353	-1.3543	-0.134164	-0.282294	-0.0832615	39539
Dsg1b	-4.05318	-4.05318	-4.05318	-1.67865	-2.08256	-2.48955	45417
Dsg3	-2.40518	-3.49384	-3.46883	-0.534122	-0.840376	-0.911761	41141
Dsp	-1.80997	-1.65748	-3.0541	-0.292216	-0.334656	-0.689883	43242
Dusp27	-0.882854	-1.53315	-0.662531	0.218265	0.815726	0.559865	19992
Duxf3	-2.67439	-3.09179	-3.0541	-0.824928	-0.565469	-1.90817	26622
E130018O15Rik	-4.05318	-4.05318	-4.05318	-1.67865	-1.1803	-2.75043	39237
E230020A03Rik	0.0792744	0.515611	-0.148011	1.43705	1.53767	1.70971	13234
E230025N22Rik	-2.17838	-2.77771	-1.73273	-0.746549	-0.766585	-0.497624	29205
ENSMUSG00000061654	4.94558	4.59325	4.57616	3.82577	3.76877	4.02596	6758
ENSMUSG00000095041	7.43079	6.79562	7.63476	8.39516	8.65088	8.55349	472
ENSMUSG00000095280	4.57347	4.45559	5.24304	7.43773	7.47619	6.3236	111
ENSMUSG00000115801	-0.211458	-0.172082	-0.732912	1.94196	1.59478	0.915725	47708
Epx	-2.17838	-2.11149	-1.24741	-0.0376629	-0.182948	-0.760118	21917
Fam3b	-4.05318	-4.05318	-4.05318	-1.83209	-2.08256	-2.26869	36189
Fat2	-2.17838	-2.11149	-1.88469	0.331	-0.135727	-0.558907	42564
Fau-ps2	-0.266165	0.158062	0.875774	2.0666	1.94154	1.37488	4707
Flg2	-3.00564	-4.05318	-2.73236	-0.237585	-1.76262	-1.2733	47891
Flnc	-0.721259	-0.731501	-0.3	0.710252	0.974786	0.470681	28191
Fmo4	-3.43635	-4.05318	-2.46945	-0.90781	-0.918147	-1.37986	35380
Fsip2	-0.721259	-0.952624	-1.88469	0.682189	0.766862	0.125918	43259
G630018N14Rik	-2.40518	-2.11149	-2.46945	-0.134164	-0.696385	-0.911761	34958
G930009F23Rik	-4.05318	-3.49384	-3.46883	-1.53998	-1.62583	-2.0772	39404
Gadd45a	3.70882	4.06111	3.64195	2.49538	2.68266	2.56609	5469
Gm10648	-3.43635	-4.05318	-4.05318	-1.08939	-1.62583	-2.26869	33728
Gm10715	1.78015	1.48489	2.26693	4.60082	4.59235	3.45792	2243
Gm10717	5.03738	4.84598	5.64715	7.82984	7.89496	6.71522	846
Gm10718	1.05996	0.848372	1.57437	3.82577	3.85895	2.86917	2712
Gm10719	1.79359	1.75255	2.6797	4.69511	4.74837	3.67973	3740
Gm10720	2.45717	2.39298	3.05873	5.16698	5.33697	4.11694	864
Gm10721	-0.0587804	-0.219216	0.230472	2.70514	2.83265	1.57357	4867
Gm10722	2.83398	2.75187	3.35861	5.59151	5.60278	4.44618	659
Gm10800	9.55958	9.4596	10.2184	12.4472	12.51	11.2987	1
Gm10801	6.52111	6.52636	7.21615	9.45489	9.43914	8.31319	9
Gm11168	1.60833	1.21038	2.07429	4.26236	4.35883	3.28123	4778
Gm17535	0.764879	0.753908	1.57437	3.41278	3.46614	2.34971	3418
Gm17752	-2.67439	-3.49384	-3.0541	-0.348997	-0.840376	-1.61997	39433
Gm17791	-4.05318	-4.05318	-4.05318	-1.83209	-1.91374	-2.75043	33046
Gm19131	-4.05318	-3.09179	-4.05318	-1.83209	-1.27946	-1.75688	37864
Gm20546	-4.05318	-4.05318	-4.05318	-2.00381	-2.49431	-2.26869	39501
Gm20796	-2.67439	-2.3013	-3.0541	-0.995746	-0.696385	-1.2733	40153
Gm21269	-1.98245	-2.11149	-2.24714	0.682189	0.194952	-1.08124	35873
Gm26704	-4.05318	-4.05318	-3.46883	-1.67865	-1.76262	-1.49493	38947
Gm26861	-2.17838	-1.31266	-1.14789	0.0527858	-0.334656	0.0458478	34932
Gm28262	-3.00564	-2.3013	-2.46945	-0.601515	-1.1803	-0.994012	39478
Gm29683	-3.43635	-2.77771	-2.73236	-0.995746	-0.918147	-1.61997	33721
Gm29966	-2.40518	-3.49384	-3.46883	-0.90781	-1.08752	-0.994012	45848
Gm30132	-2.40518	-2.77771	-2.73236	-0.348997	-0.696385	-1.61997	43020
Gm30524	-3.43635	-3.49384	-4.05318	-1.67865	-1.5009	-1.90817	35264
Gm31410	-2.67439	-3.49384	-3.46883	-1.08939	-1.5009	-1.37986	39292
Gm31814	-4.05318	-4.05318	-4.05318	-1.83209	-1.5009	-2.75043	34857
Gm31819	-3.43635	-4.05318	-4.05318	-1.08939	-1.62583	-2.0772	33438
Gm3234	-2.17838	-4.05318	-1.88469	-0.534122	-1.00035	-0.911761	43120
Gm34885	-2.67439	-2.77771	-2.05456	-0.746549	-1.00035	-0.833948	34867
Gm35940	-2.67439	-2.51993	-2.24714	-0.824928	-0.231766	-1.2733	38486
Gm37142	-4.05318	-3.49384	-3.0541	-1.29716	-1.08752	-1.61997	34699
Gm37150	-4.05318	-4.05318	-3.0541	-1.41347	-1.62583	-1.90817	37261
Gm37806	-3.43635	-2.77771	-3.0541	-0.601515	-1.08752	-1.61997	40569
Gm37813	-4.05318	-4.05318	-3.46883	-0.824928	-1.91374	-2.26869	34268
Gm37985	0.32113	0.120696	0.645486	2.58903	2.3003	1.69666	42958
Gm38157	-0.575955	-0.0392722	-0.0549091	1.01027	1.03793	1.14439	13499
Gm39465	-3.00564	-2.3013	-2.46945	-0.237585	-0.766585	-1.17408	42913
Gm4117	0.357773	1.02055	1.09477	2.55075	2.27431	1.85775	38033
Gm41414	-0.721259	1.00012	-0.967345	-2.42425	-1.91374	-3.06915	10584
Gm42772	4.11686	4.37854	4.34159	5.24219	4.91601	4.98891	4313
Gm42919	1.53022	1.19248	0.945033	2.74638	2.28303	2.228	7779
Gm43048	2.39683	2.20938	2.71978	4.19941	3.74057	3.53326	1169
Gm43166	-3.43635	-2.11149	-0.967345	0.366702	0.119113	-0.382354	23970
Gm43169	-3.00564	-1.79353	-2.46945	-0.408105	-0.840376	-0.994012	33105
Gm43180	-2.40518	-1.4187	-3.0541	-0.292216	-0.445452	-0.689883	24870
Gm43318	4.00002	4.05864	4.25559	5.518	5.27826	5.06959	2470
Gm43321	1.12518	1.45518	1.46858	2.66985	2.51525	2.06492	10608
Gm43404	-3.43635	-4.05318	-4.05318	-2.00381	-1.5009	-2.0772	36931
Gm43412	-2.40518	-2.77771	-2.46945	-0.67221	-1.08752	-0.833948	28390
Gm43473	-2.17838	-2.3013	-2.05456	-0.184948	-0.090004	-0.497624	32984
Gm43496	-4.05318	-3.49384	-3.46883	-0.90781	-0.840376	-2.48955	30976
Gm43567	-4.05318	-4.05318	-4.05318	-1.83209	-1.91374	-2.75043	37711
Gm43637	-2.67439	-2.3013	-3.0541	-1.18954	-0.696385	-1.08124	29023
Gm43829	2.36118	2.70214	2.70654	3.55883	3.48892	3.52959	9932
Gm43842	-4.05318	-4.05318	-3.0541	-1.83209	-1.27946	-1.61997	36590
Gm43891	-3.43635	-4.05318	-3.0541	-1.18954	-1.38594	-1.75688	36207
Gm43960	-3.43635	-2.77771	-2.73236	-0.408105	-0.696385	-1.08124	34077
Gm44049	-4.05318	-4.05318	-4.05318	-0.348997	-1.5009	-1.75688	25799
Gm44617	-4.05318	-4.05318	-3.46883	-0.601515	-1.91374	-2.0772	37247
Gm44830	1.79359	1.81236	2.00029	2.93061	2.95766	3.00241	3971
Gm44951	-2.17838	-1.94377	-1.59526	0.00827018	-0.766585	-0.275617	19217
Gm45039	-3.43635	-2.51993	-3.46883	-1.29716	-1.38594	-1.17408	37606
Gm45389	-3.43635	-2.51993	-3.46883	-0.995746	-1.38594	-1.08124	35083
Gm45548	-3.00564	-3.49384	-2.46945	-1.08939	-1.00035	-1.08124	33874
Gm46392	-4.05318	-3.49384	-3.0541	-1.83209	-0.918147	-1.75688	38175
Gm47398	-3.43635	-4.05318	-4.05318	-1.83209	-1.76262	-2.26869	43335
Gm47457	-4.05318	-4.05318	-2.46945	-0.995746	-1.5009	-1.61997	39722
Gm47838	-3.00564	-2.77771	-3.46883	-0.90781	-0.696385	-1.49493	33097
Gm48662	-4.05318	-3.49384	-3.46883	-1.18954	-1.62583	-1.90817	42206
Gm48717	-0.646779	-0.12644	-0.148011	1.29604	1.28351	0.846512	11224
Gm48832	-4.05318	-4.05318	-4.05318	-1.67865	-1.27946	-2.48955	38934
Gm48876	-4.05318	-3.49384	-4.05318	-2.00381	-1.27946	-1.90817	28970
Gm4951	-1.06486	-1.12144	-0.0105184	1.31444	1.07854	0.588409	15130
Gm50166	-1.65592	-1.4187	-1.14789	0.435561	0.368749	-0.558907	44130
Gm50268	-0.970988	-0.172082	-0.531302	1.61087	0.766862	0.798454	14266
Gm50317	-3.43635	-3.49384	-3.46883	-1.41347	-1.38594	-1.90817	39691
Gm50348	-4.05318	-4.05318	-3.46883	-1.08939	-1.00035	-2.26869	36390
Gm5155	-4.05318	-3.49384	-4.05318	-1.41347	-1.76262	-2.0772	41727
Gm5444	-3.43635	-4.05318	-4.05318	-2.00381	-2.08256	-1.49493	36193
Gm5581	-4.05318	-4.05318	-3.46883	-2.00381	-1.5009	-1.61997	38624
Gm6526	-3.43635	-4.05318	-4.05318	-1.41347	-1.91374	-2.26869	29696
Gm6579	-4.05318	-4.05318	-4.05318	-1.67865	-2.08256	-2.26869	23427
Gm8251	-1.27318	-0.664733	-0.884895	1.01027	0.636931	0.308573	39906
Gp6	-3.43635	-2.51993	-2.24714	-0.534122	-0.565469	-1.61997	38439
Gpm6a	11.2574	11.1586	11.0704	10.6346	10.8353	10.8465	22
Gpr132	-4.05318	-3.49384	-4.05318	-2.00381	-1.91374	-1.75688	41504
Gria2	10.3693	10.3369	10.128	9.57421	9.75809	9.9683	585
H1f3	-2.67439	-1.94377	-1.88469	0.0959689	-0.282294	-1.08124	34344
Haao	-1.38984	-1.79353	-1.88469	-0.184948	0.157531	-0.497624	26797
Hand2os1	-2.67439	-1.94377	-1.59526	0.533052	0.194952	-0.129	38227
Hdnr	-3.00564	-2.51993	-2.73236	0.0527858	-0.696385	-1.75688	41363
Hmga2	-2.67439	-2.51993	-3.0541	-0.534122	-0.629443	-1.37986	40699
Hpn	-1.51675	-1.21388	-1.46975	0.294392	-0.231766	-0.176236	23782
Hsd3b1	-4.05318	-4.05318	-4.05318	-1.83209	-2.49431	-1.90817	36566
Hspa5	9.44265	9.4942	9.59277	8.91944	8.81787	8.74355	220
Hspa8	10.3715	10.3928	10.1784	9.92857	9.91589	9.84092	93
Igfn1	2.6319	2.39298	2.59605	3.98644	3.40757	3.5259	12199
Ighv1-53	-4.05318	-4.05318	-3.46883	-0.184948	0.523843	-4.05318	8898
Igkc	-2.40518	-2.11149	-0.884895	4.334	4.63892	0.125918	1173
Igkj5	-4.05318	-4.05318	-4.05318	-1.08939	-0.565469	-4.05318	3785
Igkv4-55	-4.05318	-3.49384	-4.05318	2.74638	2.89082	-2.0772	2929
Iglv1	-4.05318	-4.05318	-4.05318	-2.19877	0.523843	-4.05318	9358
Il2rb	-4.05318	-2.3013	-3.0541	-1.18954	-0.918147	-1.2733	37905
Ildr1	-1.98245	-1.94377	-2.46945	-0.184948	-0.504213	-0.833948	29107
Islr2	5.68952	5.90685	5.86384	4.84819	5.07374	5.29197	5201
Itgal	-1.51675	-1.94377	-2.24714	-0.0376629	0.0390659	-0.176236	32911
Jchain	-1.38984	-1.79353	-0.595425	0.842918	1.19393	-0.129	15281
Jun	6.51706	6.64954	6.23902	5.81875	5.23512	5.52393	1915
Kcng1	4.54793	4.87713	4.68645	4.02046	3.63901	3.31151	7017
Kcnv2	-4.05318	-4.05318	-2.73236	-0.824928	-1.1803	-1.08124	39713
Keg1	-4.05318	-3.49384	-2.73236	-0.824928	-0.565469	-1.37986	38016
Kif4-ps	-3.00564	-4.05318	-4.05318	-1.67865	-1.5009	-1.37986	43013
Klf10	8.02727	8.1926	7.92619	7.28575	6.32275	6.38742	759
Kpna7	-4.05318	-3.49384	-2.73236	-0.995746	-1.08752	-1.37986	33770
Lctl	0.034708	-0.0392722	-0.595425	1.66922	1.3347	0.74874	13829
LOC100041057	-4.05318	-4.05318	-2.73236	-1.83209	-1.00035	-1.61997	22958
Lrp2	-1.98245	-1.4187	-2.73236	0.624371	-0.00268741	-0.382354	41464
Lrrc37a	-2.67439	-2.51993	-2.73236	0.0959689	-0.504213	-1.75688	39249
Lrrc8e	-3.43635	-4.05318	-2.73236	-0.746549	-0.766585	-0.994012	35120
Lvrn	-4.05318	-3.49384	-2.46945	-0.237585	-1.1803	-1.49493	32794
M1ap	-3.00564	-3.09179	-2.73236	-1.29716	-1.27946	-1.08124	29153
Mdfic2	3.25409	3.38468	3.13975	5.32279	5.09616	4.70757	4696
Mep1a	-3.00564	-4.05318	-4.05318	-0.746549	-1.5009	-1.90817	32169
Mgst2	-1.27318	-2.3013	-1.59526	0.0527858	-0.445452	-0.0389288	24781
Mmp12	-3.43635	-2.77771	-2.73236	-1.18954	-0.504213	-0.833948	41281
Mmrn1	-2.67439	-1.65748	-2.46945	-0.534122	-0.696385	-0.327999	35327
Mnd1-ps	-4.05318	-4.05318	-4.05318	-2.00381	-1.76262	-2.48955	40913
Mpo	-3.43635	-2.3013	-4.05318	-1.29716	-0.766585	-1.37986	32170
Mpp4	-1.98245	-1.31266	-1.73273	0.0959689	0.119113	-0.497624	33129
Ms4a1	-3.43635	-3.09179	-2.46945	-0.0851066	-0.445452	-1.08124	33556
Ms4a4b	-1.65592	-2.51993	-1.24741	0.178641	-0.00268741	-0.129	36131
mt-Tc	2.25833	2.4163	2.38794	3.38693	3.09266	3.64957	185
mt-Tl2	1.62346	1.48489	1.30257	3.00046	2.68923	2.60153	386
mt-Ts2	1.46454	1.95719	1.09477	3.2213	2.61525	2.35803	263
Muc16	-1.16526	-0.801509	-0.884895	1.62568	1.03793	0.470681	37209
Muc5b	-2.67439	-2.3013	-2.73236	-0.348997	-0.0456852	-1.49493	45765
Mybl2	-1.80997	-1.21388	-1.46975	0.366702	0.267002	-0.622909	24706
Mylk4	-1.51675	-1.94377	-2.24714	-0.237585	-0.00268741	-0.760118	36028
Myo3a	-2.17838	-1.79353	-1.46975	-0.237585	0.0796447	-0.497624	35550
Myo7b	-3.43635	-3.09179	-2.46945	-0.746549	-0.445452	-1.90817	39271
Ndfip1	10.9959	10.8306	10.781	10.4826	10.5252	10.438	89
Negr1	8.37854	8.34581	8.10815	7.35377	7.42421	7.78007	1935
Nlrp12	-2.67439	-3.49384	-2.46945	-0.469738	-1.00035	-1.49493	41648
Nlrp5	-4.05318	-3.49384	-2.73236	-0.824928	-1.27946	-1.61997	38852
Nlrp5-ps	-1.65592	-1.12144	-1.14789	0.0959689	0.194952	0.616399	21602
Nsf	11.0449	11.0413	10.8781	10.4805	10.6237	10.7048	128
Ntn5	0.70925	1.02055	1.11495	2.27823	1.80299	2.27266	11285
Obox3-ps7	-1.06486	-1.4187	-1.73273	0.940913	1.19393	1.40729	6921
Olfr1013	-3.43635	-3.09179	-3.0541	-0.995746	-0.918147	-1.17408	40180
Olfr1044	-4.05318	-4.05318	-3.46883	-1.08939	-1.38594	-2.75043	35690
Olfr107	-4.05318	-3.49384	-4.05318	-1.67865	-2.08256	-1.61997	45297
Olfr1160	-3.00564	-4.05318	-2.73236	-0.601515	-1.5009	-1.61997	39673
Olfr117	-3.00564	-3.09179	-2.24714	-0.995746	-0.918147	-0.689883	31418
Olfr1192-ps1	-3.43635	-1.94377	-1.88469	-0.292216	-0.629443	-1.08124	40919
Olfr1209	-2.67439	-3.09179	-3.0541	-0.534122	-1.27946	-1.49493	37587
Olfr1225	-3.43635	-2.77771	-3.0541	-0.746549	-0.388991	-0.382354	35091
Olfr1228	-2.67439	-3.09179	-2.24714	-0.348997	-0.504213	-1.37986	27082
Olfr1233	-2.67439	-2.51993	-2.46945	-0.348997	-0.504213	-1.49493	38034
Olfr1234	-3.43635	-3.49384	-4.05318	-1.18954	-1.5009	-1.90817	39821
Olfr1240	-4.05318	-4.05318	-3.0541	-1.29716	-1.91374	-1.75688	43707
Olfr1250	-4.05318	-4.05318	-4.05318	-2.19877	-1.91374	-1.37986	44329
Olfr1256	-2.67439	-2.3013	-2.73236	-0.408105	-0.504213	-0.994012	39198
Olfr1273-ps	-3.00564	-3.49384	-3.46883	-1.41347	-1.91374	-0.760118	37182
Olfr1280	-2.40518	-2.51993	-2.73236	-0.534122	-0.766585	-1.17408	42693
Olfr1295	-4.05318	-2.77771	-2.24714	-0.746549	-0.766585	-1.37986	40044
Olfr1297	-3.43635	-2.3013	-2.46945	-0.184948	-0.696385	-0.760118	36836
Olfr13	-4.05318	-4.05318	-4.05318	-1.53998	-1.38594	-1.75688	41677
Olfr1301	-3.00564	-3.09179	-2.73236	-0.601515	-1.27946	-1.37986	35840
Olfr1307	-3.00564	-1.94377	-2.05456	0.0959689	-0.231766	-0.911761	45252
Olfr1310	-3.43635	-4.05318	-3.46883	-0.995746	-1.5009	-2.26869	41194
Olfr1312	-1.98245	-0.172082	-1.46975	1.11894	0.996142	0.723225	20516
Olfr1355	-4.05318	-4.05318	-4.05318	-1.29716	-1.91374	-2.48955	38777
Olfr137	-3.00564	-3.49384	-3.46883	-1.18954	-1.38594	-1.61997	32682
Olfr1370	-3.00564	-3.09179	-3.46883	-0.746549	-1.00035	-2.0772	35874
Olfr1382	-3.43635	-3.09179	-3.46883	-0.67221	-1.38594	-1.61997	35149
Olfr1391	-3.00564	-4.05318	-2.73236	-1.08939	-1.08752	-1.75688	35345
Olfr1404	-4.05318	-3.09179	-3.46883	-1.29716	-1.5009	-1.61997	40523
Olfr141	-4.05318	-4.05318	-4.05318	-1.83209	-1.38594	-2.26869	37828
Olfr1427	-2.67439	-2.77771	-2.46945	-1.41347	-0.766585	-0.689883	30659
Olfr1448	-3.43635	-3.09179	-2.73236	-1.08939	-1.08752	-1.37986	40282
Olfr145	-2.67439	-1.94377	-1.88469	-0.408105	-0.766585	-0.760118	39161
Olfr1459	-3.00564	-2.77771	-3.46883	-0.824928	-1.08752	-1.75688	46292
Olfr1467	-2.40518	-3.49384	-3.0541	-0.90781	-0.388991	-1.08124	28935
Olfr1489	-1.38984	-2.3013	-2.46945	-0.0376629	0.231427	-0.760118	39601
Olfr1501	-3.00564	-3.49384	-4.05318	-1.18954	-1.38594	-1.90817	42207
Olfr188-ps1	-4.05318	-2.3013	-3.0541	-0.824928	-0.766585	-1.61997	37504
Olfr190	-2.67439	-1.79353	-3.0541	-0.469738	-0.840376	-1.08124	42906
Olfr2	-2.67439	-2.51993	-3.0541	-0.67221	-1.00035	-1.37986	42264
Olfr213	-3.43635	-3.49384	-3.46883	-1.18954	-0.918147	-2.0772	36772
Olfr229	-4.05318	-4.05318	-4.05318	-1.41347	-1.76262	-1.61997	39357
Olfr273	-3.00564	-2.51993	-1.73273	-0.184948	-1.08752	-0.833948	30674
Olfr339	-3.43635	-4.05318	-2.73236	-0.469738	-1.27946	-1.75688	34327
Olfr354	-1.38984	-1.94377	-3.0541	-0.237585	-0.388991	-0.438838	42531
Olfr366	-3.43635	-3.09179	-4.05318	-1.18954	-0.840376	-1.75688	40505
Olfr373	-4.05318	-3.49384	-4.05318	-1.67865	-1.38594	-2.26869	43437
Olfr384	-4.05318	-3.09179	-3.46883	-1.41347	-1.76262	-1.17408	32560
Olfr414	-3.43635	-2.3013	-3.46883	-0.824928	-1.1803	-1.08124	37719
Olfr418	-3.00564	-3.49384	-3.46883	-0.746549	-1.76262	-1.61997	36127
Olfr478	-3.43635	-4.05318	-4.05318	-1.18954	-1.91374	-1.90817	32437
Olfr487	-3.43635	-4.05318	-3.46883	-1.18954	-1.5009	-2.0772	39533
Olfr488	-4.05318	-4.05318	-4.05318	-2.00381	-1.38594	-1.75688	44567
Olfr50	-1.27318	-2.51993	-1.59526	0.218265	-0.135727	-0.438838	26385
Olfr52	-4.05318	-4.05318	-4.05318	-1.83209	-1.1803	-2.48955	33912
Olfr524	-4.05318	-3.09179	-4.05318	-1.41347	-0.918147	-1.75688	40638
Olfr535	-3.00564	-3.09179	-3.0541	-0.601515	-1.08752	-1.37986	37208
Olfr600	-4.05318	-4.05318	-4.05318	-1.67865	-1.38594	-2.0772	40862
Olfr640	-2.67439	-2.3013	-3.46883	-0.67221	-1.00035	-1.17408	33690
Olfr681	-3.43635	-4.05318	-3.46883	-1.29716	-1.62583	-2.0772	44018
Olfr704	-3.43635	-2.77771	-2.46945	-0.237585	-0.334656	-1.2733	33665
Olfr706	-4.05318	-2.51993	-4.05318	-1.18954	-1.1803	-1.49493	43053
Olfr713	-3.00564	-2.3013	-3.0541	-0.824928	-1.00035	-1.08124	43012
Olfr718-ps1	-4.05318	-4.05318	-3.46883	-1.18954	-1.38594	-2.75043	43626
Olfr728	-4.05318	-2.51993	-2.73236	-0.134164	-0.840376	-1.2733	36412
Olfr73	-4.05318	-4.05318	-3.0541	-1.53998	-2.08256	-1.49493	39748
Olfr736	-4.05318	-3.49384	-4.05318	-0.90781	-1.76262	-2.0772	29138
Olfr77	-1.51675	-1.94377	-1.88469	0.256831	-0.231766	-0.558907	36766
Olfr801	-3.43635	-3.49384	-4.05318	-0.995746	-1.38594	-2.0772	38386
Olfr839-ps1	-3.00564	-3.09179	-2.24714	-0.67221	-0.918147	-1.2733	44049
Olfr844	-4.05318	-4.05318	-3.46883	-1.83209	-2.08256	-1.90817	34959
Olfr847	-4.05318	-4.05318	-4.05318	-2.00381	-1.91374	-2.26869	41836
Olfr9	-4.05318	-4.05318	-4.05318	-1.67865	-1.91374	-2.75043	40467
Olfr920	-2.40518	-2.11149	-1.88469	-0.0851066	-0.282294	-0.558907	32225
Olfr93	-4.05318	-4.05318	-4.05318	-1.18954	-2.2738	-2.26869	36459
Olfr934	-3.43635	-3.49384	-4.05318	-2.00381	-1.62583	-1.49493	36228
Olfr943	-1.65592	-1.4187	-1.59526	0.00827018	-0.445452	0.125918	35554
Olfr95	-3.43635	-3.49384	-3.0541	-0.67221	-1.5009	-1.90817	37974
Olfr983	-2.17838	-2.77771	-2.73236	-0.184948	-0.840376	-0.760118	34787
Pax1	-4.05318	-3.49384	-3.46883	-1.83209	-0.840376	-2.0772	37680
Pax7	-4.05318	-3.49384	-3.46883	-1.29716	-1.5009	-1.2733	45720
Pkhd1	-1.06486	-0.952624	-0.662531	0.817343	0.463791	0.201777	36564
Platr1	-3.43635	-3.09179	-3.0541	-0.746549	-1.00035	-1.90817	31537
Plppr4	8.83011	8.51826	8.41817	7.78023	7.82396	7.91419	873
Ppp1r1c	-1.38984	-2.11149	-2.46945	-0.67221	-0.388991	-0.382354	35911
Ppp1r3a	-1.80997	-2.51993	-2.73236	-0.0376629	-0.334656	-0.833948	34912
Ptchd1	4.34843	4.47793	4.20708	3.42553	3.6116	3.68635	6487
Ptpro	4.2422	4.65989	4.24876	3.2213	3.34653	3.25921	9291
Rasef	-2.17838	-2.11149	-2.46945	-0.534122	-0.766585	-0.689883	37978
Rdh16	-2.40518	-3.09179	-1.88469	-0.746549	-1.00035	-0.275617	35684
Rgs4	10.7121	10.4879	10.4061	9.85123	9.69449	10.0506	41
Rrh	-2.67439	-2.11149	-1.73273	-0.67221	-0.445452	-0.497624	37197
Rtn1	10.5006	10.5254	10.4506	10.1903	10.0736	10.0728	104
Scn4a	-3.43635	-3.49384	-3.0541	-0.90781	-1.00035	-2.0772	44918
Selp	-4.05318	-3.49384	-3.46883	-1.08939	-1.5009	-2.26869	40728
Serpinb9b	-3.00564	-3.49384	-2.46945	-0.408105	-0.696385	-1.17408	28010
Sgcg	-3.43635	-2.77771	-3.46883	-0.601515	-1.00035	-1.2733	32012
Shoc1	-3.00564	-2.51993	-2.24714	-0.469738	-0.504213	-1.2733	37255
Six3os1	-3.00564	-1.94377	-2.73236	-0.348997	-0.504213	-1.49493	45792
Skint4	-2.40518	-3.49384	-3.46883	-0.348997	-1.00035	-1.08124	31109
Skint7	-3.00564	-3.49384	-3.46883	-0.995746	-1.1803	-1.49493	37835
Slamf8	-1.38984	-1.65748	-2.05456	0.65357	-0.388991	-0.497624	18816
Slc26a10	2.44019	2.25321	2.32004	2.92463	3.2161	3.45016	10843
Slc28a3	-2.40518	-2.11149	-3.46883	0.256831	-0.334656	-0.994012	33455
Slc34a2	-3.43635	-3.49384	-2.46945	-1.08939	-1.27946	-0.994012	41248
Slc6a5	-2.67439	-2.51993	-2.73236	-0.601515	-1.00035	-1.2733	42446
Slco6d1	-3.00564	-3.49384	-3.46883	-0.995746	-1.27946	-1.49493	33968
Smok2a	-3.00564	-3.49384	-3.0541	-0.90781	-1.08752	-1.08124	24760
Smok2b	-4.05318	-3.49384	-3.0541	-0.184948	-1.00035	-1.17408	21389
Speer5-ps1	-2.67439	-2.77771	-3.0541	-0.67221	-0.918147	-1.17408	45114
Spn	-4.05318	-4.05318	-3.0541	-0.746549	-0.918147	-2.75043	37259
Sstr2	5.09956	5.27699	4.72961	4.21907	4.17442	4.14123	3255
Sult1b1	-3.43635	-2.77771	-4.05318	-1.29716	-1.62583	-1.49493	35775
Sycp1	-2.67439	-4.05318	-4.05318	-1.08939	-1.91374	-1.49493	37131
Syn1	9.81609	9.81253	9.75047	9.30128	9.22379	9.44646	112
Tbx20	-1.65592	-1.79353	-2.73236	0.218265	-0.334656	-0.497624	40886
Tcp10c	-3.43635	-2.77771	-3.46883	-0.824928	-0.231766	-1.08124	22868
Tenm1	5.64667	5.48611	5.53837	4.38059	4.55507	4.94406	10529
Themis	-2.40518	-2.51993	-1.73273	0.764791	0.636931	0.0864383	33815
Tmem72	-2.67439	-1.94377	-2.73236	0.0959689	-0.090004	-0.689883	46034
Tmprss11f	-1.98245	-3.49384	-2.46945	-0.348997	-0.918147	-0.760118	38489
Tns4	-1.98245	-1.79353	-1.73273	-0.348997	0.401131	-0.833948	25669
Topaz1	-3.43635	-2.3013	-2.73236	-0.469738	-1.08752	-0.760118	35168
Trim6	-1.98245	-1.65748	-1.59526	-0.292216	-0.182948	-0.129	30100
Ttn	1.62346	1.66441	2.10487	3.42129	3.19778	2.72236	41077
Ube2nl	-1.65592	-1.21388	-1.46975	-0.0376629	-0.00268741	0.164346	10986
Ugt1a6a	-1.51675	-1.31266	-1.24741	0.294392	0.0390659	-0.275617	24477
Ugt2b34	-3.43635	-3.09179	-3.0541	-1.08939	-0.840376	-1.90817	36947
Umod	-4.05318	-3.49384	-4.05318	-2.00381	-2.08256	-1.75688	41788
Ush2a	-1.38984	-0.952624	-1.14789	0.0959689	0.49413	-0.0389288	43218
V1rd19	-4.05318	-4.05318	-4.05318	-1.29716	-1.62583	-2.75043	32424
Vmn1r12	-3.43635	-2.3013	-3.0541	-0.292216	-0.766585	-1.61997	37351
Vmn1r16	-4.05318	-3.09179	-3.0541	-0.824928	-0.565469	-1.75688	38467
Vmn1r18	-2.40518	-1.79353	-1.88469	0.624371	-0.135727	-0.438838	38998
Vmn1r183	-2.40518	-2.11149	-1.88469	-0.469738	-0.629443	-0.558907	44556
Vmn1r185	-3.43635	-3.49384	-3.0541	-1.08939	-0.565469	-2.26869	41443
Vmn1r193	-2.67439	-2.51993	-2.46945	-0.824928	-0.231766	-1.17408	36922
Vmn1r209	-3.43635	-2.77771	-3.0541	-0.90781	-1.08752	-1.75688	44195
Vmn1r214	-3.00564	-2.51993	-2.24714	-0.348997	-0.918147	-1.37986	29504
Vmn1r218	-3.00564	-2.11149	-3.46883	0.0527858	-0.766585	-1.49493	40589
Vmn1r219	-4.05318	-2.51993	-2.73236	-0.134164	-0.918147	-1.08124	38434
Vmn1r229	-1.65592	-1.65748	-1.05479	0.564139	0.0390659	-0.327999	36733
Vmn1r230	-2.40518	-3.09179	-2.24714	-0.601515	-0.918147	-0.911761	44037
Vmn1r236	-4.05318	-4.05318	-3.0541	-0.184948	-1.27946	-1.61997	38459
Vmn1r28	-1.38984	-1.94377	-2.46945	-0.0376629	-0.334656	-0.622909	42645
Vmn1r29	-3.43635	-3.09179	-4.05318	-1.18954	-1.76262	-1.61997	42957
Vmn1r46	-1.51675	-1.12144	-1.46975	0.564139	0.119113	0.308573	38522
Vmn1r55	-1.98245	-1.4187	-0.662531	0.624371	0.432801	0.530745	42978
Vmn1r58	-3.00564	-2.3013	-2.05456	-0.408105	-0.696385	-0.994012	44694
Vmn1r80	-1.65592	-2.3013	-2.73236	-0.134164	0.401131	-0.833948	37877
Vmn1r81	-2.17838	-1.53315	-2.24714	-0.184948	-0.135727	-0.129	45621
Vmn1r86	-2.40518	-2.51993	-4.05318	-1.08939	-0.565469	-0.994012	40303
Vmn1r87	-3.43635	-2.77771	-2.73236	-0.90781	-1.38594	-1.2733	41899
Vmn1r90	-1.80997	-2.11149	-1.46975	0.468795	0.49413	0.164346	30386
Vmn1r-ps144	-3.43635	-4.05318	-2.73236	-0.995746	-0.918147	-2.0772	40763
Vmn2r10	-3.43635	-1.65748	-2.46945	-0.184948	-0.135727	-0.994012	40804
Vmn2r102	-1.51675	-0.875089	-1.14789	1.03267	0.636931	-0.225071	37356
Vmn2r104	-2.67439	-2.51993	-1.73273	0.294392	-0.629443	-1.17408	39595
Vmn2r105	-0.882854	-1.79353	-1.14789	0.256831	0.157531	-0.0389288	37334
Vmn2r108	-3.00564	-2.77771	-2.24714	-0.995746	-0.766585	-0.994012	45788
Vmn2r11	-3.43635	-2.77771	-2.73236	-0.534122	-1.27946	-0.911761	43023
Vmn2r112	-2.67439	-1.94377	-0.806903	0.218265	-0.135727	-0.0389288	41376
Vmn2r114	-2.67439	-1.4187	-1.88469	0.256831	-0.135727	-0.275617	43644
Vmn2r115	-1.27318	-1.65748	-1.59526	0.401542	0.231427	-0.438838	41373
Vmn2r116	-2.67439	-3.09179	-2.24714	-0.408105	-0.918147	-1.17408	40970
Vmn2r120	-1.65592	-1.03456	-1.59526	0.294392	0.335625	-0.438838	44824
Vmn2r14	-3.43635	-3.49384	-3.0541	-0.67221	-1.08752	-1.49493	41954
Vmn2r16	-3.43635	-2.51993	-1.88469	-0.601515	-0.00268741	-1.08124	38109
Vmn2r17	-1.80997	-1.4187	-1.46975	0.501282	0.119113	-0.622909	37741
Vmn2r20	-1.65592	-1.79353	-2.24714	0.00827018	-0.565469	-0.558907	45819
Vmn2r23	-1.65592	-1.65748	-1.46975	0.842918	0.231427	0.0458478	39817
Vmn2r3	-1.06486	-0.952624	-1.46975	0.594569	0.523843	-0.176236	42410
Vmn2r53	-1.80997	-1.79353	-1.05479	0.594569	0.581495	-0.327999	45152
Vmn2r58	-3.43635	-2.77771	-2.46945	-0.237585	-0.766585	-1.61997	32768
Vmn2r59	-1.51675	-1.94377	-1.3543	0.468795	-0.182948	-0.275617	43319
Vmn2r60	-2.67439	-1.79353	-3.0541	-0.134164	-0.334656	-0.833948	45605
Vmn2r65	-2.40518	-2.3013	-2.24714	0.00827018	-0.840376	-0.382354	41061
Vmn2r66	-1.51675	-1.65748	-1.3543	0.331	-0.0456852	-0.327999	39683
Vmn2r69	-1.98245	-1.31266	-1.24741	0.256831	0.523843	-0.438838	41940
Vmn2r71	-4.05318	-4.05318	-3.46883	-0.824928	-1.5009	-1.90817	32639
Vmn2r76	-0.508447	-0.424845	-0.531302	1.29604	1.4782	0.616399	38929
Vmn2r78	-3.43635	-2.11149	-3.46883	-1.08939	-0.388991	-1.2733	39583
Vmn2r79	-1.65592	-2.77771	-1.59526	0.294392	-0.504213	-0.689883	42684
Vmn2r88	-3.43635	-3.49384	-4.05318	-1.18954	-1.1803	-2.26869	42379
Vmn2r89	-3.00564	-2.11149	-4.05318	0.00827018	-0.696385	-0.994012	38729
Vmn2r9	-2.40518	-2.77771	-2.46945	-0.90781	-0.504213	-0.833948	45509
Vmn2r93	-1.65592	-1.94377	-1.88469	0.00827018	-0.231766	-0.622909	41967
Vmn2r97	-1.65592	-3.09179	-1.73273	-0.184948	-0.0456852	-0.760118	45682
Wdr72	-3.43635	-2.77771	-2.73236	-0.292216	-0.445452	-1.17408	39319
Wt1	-2.40518	-1.94377	-1.14789	-0.601515	-0.182948	0.238261	29606
Ywhah	10.6338	10.5109	10.4016	10.158	10.1246	10.149	58
Zan	-1.65592	-1.12144	-0.662531	1.16022	0.690316	0.125918	37967
Zc3hav1	2.74687	2.39298	2.93934	3.51972	3.78419	3.58376	11424
Zfp268	-3.00564	-3.49384	-3.46883	-2.00381	-1.38594	-0.558907	30302
Zfp616	-4.05318	-3.09179	-2.73236	-0.746549	-1.1803	-1.75688	38480
Zfp985	-2.40518	-2.3013	-3.0541	-0.134164	-0.504213	-1.75688	23121
Zmym1	3.97959	4.23292	3.8215	3.36944	2.93572	2.97565	8517
